# Deadly and venomous *Lonomia* caterpillars are more than the two usual suspects

**DOI:** 10.1101/2022.09.06.506776

**Authors:** Camila González, Liliana Ballesteros-Mejia, Juana Díaz-Díaz, Diana M. Toro-Vargas, Angela R Amarillo-Suarez, Delphine Gey, Cielo León, Eduardo Tovar, Mónica Arias, Nazario Rivera, Luz Stella Buitrago, Roberto H Pinto-Moraes, Ida S. Sano Martins, Thibaud Decaëns, Mailyn A González, Ian J Kitching, Rodolphe Rougerie

## Abstract

Caterpillars of the Neotropical genus *Lonomia* (Lepidoptera: Saturniidae) are responsible for some fatal envenomation of humans in South America inducing hemostatic disturbances in patients upon skin contact with the caterpillars’ spines. Currently, only two species have been reported to cause hemorrhagic syndromes in humans: *Lonomia achelous* and *Lonomia obliqua*. However, species identifications have remained largely unchallenged despite improved knowledge of venom diversity and growing evidence that the taxonomy used over past decades misrepresents and underestimates species diversity. Here, we revisit the taxonomy and distribution of *Lonomia* using the most extensive dataset assembled to date, combining DNA barcodes, morphological comparisons, and geographical information. Our integrative approach leads to the recognition of 60 species, of which seven are known or strongly suspected to cause severe envenomation in humans. From a newly compiled synthesis of epidemiological data, we also examine the consequences of our results for understanding *Lonomia* envenomation risks and call for further investigations of other species’ venom activities. This is required and necessary to improve alertness in areas at risk, and to define adequate treatment strategies for envenomed patients, including performing species identification and assessing the efficacy of anti-*Lonomia* serums against a broader diversity of species.
