## Supplementary Table S2 for "Deadly and venomous *Lonomia* caterpillars are more than the two usual suspects"

### Sheet: Hoja1
Country	Department	Site	Year	Age	Species identified	Treated with antivenom	Source
Argentina	Misiones	Bernardo de Irigoyen	2014	46	L. obliqua	yes	https://bit.ly/3Cqm12T
Argentina	Misiones	Pozo Azul (San Pedro)	2014	17	L. obliqua	yes	https://bit.ly/3Cqm12T
Argentina	Misiones	Pozo Azul (San Pedro)	2014	9	L. obliqua	yes	https://bit.ly/3Cqm12T
Argentina	Misiones	Aristóbulo del Valle	2014	37		yes	https://bit.ly/3Cqm12T
Argentina	Misiones	San Pedro	2014	3		yes	https://bit.ly/3Cqm12T
Argentina	Misiones	San Vicente	2014	56		yes	https://bit.ly/3Cqm12T
Argentina	Misiones	Valle del Cuñá Pirú, en Aristóbulo del Valle	2015	Children		yes (deadly accident)	https://bit.ly/3CrnWE9
Argentina	Misiones	localidad de 25 de Mayo	2015	9		yes	https://bit.ly/3CrnWE9
Colombia	Casanare	Nunchía	2000	26		no (deadly accident)	https://bit.ly/3hMGN38
Colombia	Casanare	San Luis de Palenque	2000	21		yes	https://bit.ly/3hMGN38
Colombia	Casanare	Trinidad	2016	Adult		yes	https://bit.ly/3hMGN38
Colombia	Casanare	Villanueva	2016	Adult		yes	https://bit.ly/3hMGN38
Colombia	Casanare	Orocué	2017	no data		yes	https://bit.ly/3vQoy5i
Colombia	Casanare	Yopal	2017	no data		yes	https://bit.ly/3vQoy5i
Colombia	Arauca	Arauca	2017	no data		yes	https://bit.ly/3vQoy5i
Colombia	Casanare	Orocué	2017	5		yes	National Institute of Health Colombia Agreement (No 011 de 2013)
Colombia	Meta	Acacías	2017	9		yes	National Institute of Health Colombia Agreement (No 011 de 2013)
Colombia	Arauca	Saravena	2017	24		yes	National Institute of Health Colombia Agreement (No 011 de 2013)
Colombia	Meta	no data	2017	28		no data	National Institute of Health Colombia Agreement (No 011 de 2013)
Colombia	Meta	no data	2017	80		yes	National Institute of Health Colombia Agreement (No 011 de 2013)
Colombia	Meta	Cubarral	2017	58		yes	National Institute of Health Colombia Agreement (No 011 de 2013)
French Guiana	Saint Laurent do Maroni	Maroni Riverside	2018	40		yes	Toxicon. 2018 Sep 1;151:74-78. doi: 10.1016/j.toxicon.2018.06.068. Epub 2018 Jun 8.
Peru	Junín	Satipo, distrito de Río Negro, Anexo Unión Cuviriaqui (Selva Central del Perú)	2006	32		no	https://bit.ly/3Mrlm5M
Peru	Huánuco	Villarondos	2010	5		yes
Peru	Huanuco	Tingo María, Village in Rupa–Rupa, Province Leoncio Prado	2017	10		yes	https://bit.ly/3pNjR8n
